# Comparison of germline and somatic structural variants in cancers reveal systematic differences in variant generating and selection processes

**DOI:** 10.1101/2023.10.09.561462

**Authors:** Wolu Chukwu, Siyun Lee, Alexander Crane, Shu Zhang, Sophie Webster, Ipsa Mittra, Marcin Imielinski, Rameen Beroukhim, Frank Dubois, Simona Dalin

## Abstract

Although several recent studies have characterized structural variants (SVs) in germline and cancer genomes, the features of SVs in these different contexts have not been directly compared. We examined similarities and differences between 2 million germline and 115 thousand tumor SVs from a cohort of 963 patients from The Cancer Genome Atlas (TCGA). We found significant differences in features related to their genomic sequences and localization that suggest differences between SV-generating processes and selective pressures. For example, we found that transposon-mediated processes shape germline much more than somatic SVs, while somatic SVs more frequently show features characteristic of chromoanagenesis. These differences were extensive enough to enable us to develop a classifier-“the great GaTSV”-that accurately distinguishes between germline and cancer SVs in tumor samples that lack a matched normal sample.
