## Supplementary material for "Comparison of germline and somatic structural variants in cancers reveal systematic differences in variant generating and selection processes": Supp. Table 2

### Sheet: Sheet1
Feature	AUC	Estimate	Std. Error	z value	Pr(>|z|)
gnomAD distance (right breakpoint)	0.939252	1.22066	0.00699884	174.408	0
gnomAD distance (left breakpoint)	0.939159	1.21895	0.00699433	174.277	0
Span	0.885437	0.841847	0.00527599	159.562	0
Exon Impact	0.817441	0.848226	0.00510765	166.07	0
SV Count in Sample	0.772243	0.507818	0.0049156	103.307	0
Gene Impact	0.735039	0.78694	0.00514621	152.916	0
SV Count In 5Mbp window	0.713504	1.06992	0.00687984	155.516	0
Homology Length	0.708631	-0.650118	0.00789189	-82.378	0
Nearest SV distance	0.678641	-0.659674	0.00578385	-114.055	0
Deletion	0.666847	-1.13627	0.00712646	-159.443	0
Duplication	0.666847	0.448914	0.00479466	93.6279	0
LINE distance	0.637053	0.305698	0.00734807	41.6026	0
tp53 status	0.588911	0.285947	0.00634484	45.0676	0
Homology GC	0.560152	-0.0442716	0.0063982	-6.91938	4.53614e-12
Replication time (left)	0.557963	0.159435	0.00644393	24.7419	3.79235e-135
Replication time (right)	0.556853	0.135526	0.00641635	21.122	4.99727e-99
Inserion Length	0.514751	-0.181133	0.00758094	-23.8932	3.6043e-126
Insertion GC	0.513971	-0.166563	0.0074236	-22.437	1.71484e-111
Inversion	0.5	0.507517	0.00512709	98.9873	0
Translocation	0.5	0.341947	0.00492872	69.3784	0
SINE distance	0.464503	0.0200727	0.00639686	3.13789	0.00170166
