## Supplementary material for "Comparison of germline and somatic structural variants in cancers reveal systematic differences in variant generating and selection processes": Supp. Table 3

patient	tcga_barcode	study	consensus_ancestry	tp53_mutation_status
TCGA-06-0124	TCGA-06-0124-01A	GBM	eur	NA
TCGA-06-0125	TCGA-06-0125-01A	GBM	eur	NA
TCGA-06-0128	TCGA-06-0128-01A	GBM	eur	NA
TCGA-06-0145	TCGA-06-0145-01A	GBM	eur	0
TCGA-06-0152	TCGA-06-0152-01A	GBM	eur	NA
TCGA-06-0155	TCGA-06-0155-01B	GBM	eur	0
TCGA-06-0171	TCGA-06-0171-01A	GBM	eur	NA
TCGA-06-0185	TCGA-06-0185-01A	GBM	eur	NA
TCGA-06-0190	TCGA-06-0190-01A	GBM	eur	NA
TCGA-06-0208	TCGA-06-0208-01A	GBM	eur	NA
TCGA-06-0210	TCGA-06-0210-01A	GBM	eur	NA
TCGA-06-0211	TCGA-06-0211-01A	GBM	eur	NA
TCGA-06-0221	TCGA-06-0221-01A	GBM	eur	NA
TCGA-06-0648	TCGA-06-0648-01A	GBM	eur	NA
TCGA-13-0723	TCGA-13-0723-01A	OV	eur	1
TCGA-13-0725	TCGA-13-0725-01A	OV	NA	NA
TCGA-13-0727	TCGA-13-0727-01A	OV	eur	1
TCGA-06-0744	TCGA-06-0744-01A	GBM	eur	1
TCGA-06-0745	TCGA-06-0745-01A	GBM	eur	0
TCGA-13-0751	TCGA-13-0751-01A	OV	eur	NA
TCGA-06-0877	TCGA-06-0877-01A	GBM	eur	NA
TCGA-06-0881	TCGA-06-0881-01A	GBM	eur	NA
TCGA-13-0890	TCGA-13-0890-01A	OV	eur	1
TCGA-13-0906	TCGA-13-0906-01A	OV	eur	1
TCGA-13-0912	TCGA-13-0912-01A	OV	eur	1
TCGA-10-0934	TCGA-10-0934-01A	OV	eur	1
TCGA-10-0937	TCGA-10-0937-01A	OV	eur	1
TCGA-10-0938	TCGA-10-0938-01A	OV	eur	1
TCGA-24-0980	TCGA-24-0980-01A	OV	eur	NA
TCGA-24-0982	TCGA-24-0982-01A	OV	eur	1
TCGA-22-1016	TCGA-22-1016-01A	LUSC	eur	1
TCGA-14-1034	TCGA-14-1034-01A	GBM	eur	NA
TCGA-16-1063	TCGA-16-1063-01B	GBM	eur	0
TCGA-21-1076	TCGA-21-1076-01A	LUSC	eur	1
TCGA-21-1078	TCGA-21-1078-01A	LUSC	eur	0
TCGA-21-1082	TCGA-21-1082-01A	LUSC	eur	1
TCGA-21-1083	TCGA-21-1083-01A	LUSC	eur	1
TCGA-06-1086	TCGA-06-1086-01A	GBM	afr_admix	0
TCGA-24-1103	TCGA-24-1103-01A	OV	afr	1
TCGA-23-1110	TCGA-23-1110-01A	OV	amr	1
TCGA-23-1118	TCGA-23-1118-01A	OV	eur	1
TCGA-23-1124	TCGA-23-1124-01A	OV	eur	1
TCGA-25-1319	TCGA-25-1319-01A	OV	eur	NA
TCGA-04-1331	TCGA-04-1331-01A	OV	eur	1
TCGA-04-1347	TCGA-04-1347-01A	OV	eur	1
TCGA-04-1349	TCGA-04-1349-01A	OV	eur	1
TCGA-04-1367	TCGA-04-1367-01A	OV	eur	1
TCGA-04-1371	TCGA-04-1371-01A	OV	afr	NA
TCGA-19-1389	TCGA-19-1389-01A	GBM	eur	NA
TCGA-14-1401	TCGA-14-1401-01A	GBM	eur	NA
TCGA-14-1402	TCGA-14-1402-01A	GBM	eur	NA
TCGA-13-1411	TCGA-13-1411-01A	OV	eur	NA
TCGA-24-1419	TCGA-24-1419-01A	OV	eur	1
TCGA-26-1438	TCGA-26-1438-01A	GBM	eur	0
TCGA-14-1454	TCGA-14-1454-01A	GBM	eur	NA
TCGA-14-1459	TCGA-14-1459-01A	GBM	eur	0
TCGA-16-1460	TCGA-16-1460-01A	GBM	eur_admix	NA
TCGA-24-1466	TCGA-24-1466-01A	OV	eur	1
TCGA-13-1477	TCGA-13-1477-01A	OV	eur	0
TCGA-13-1487	TCGA-13-1487-01A	OV	eur	1
TCGA-13-1491	TCGA-13-1491-01A	OV	eas	1
TCGA-04-1514	TCGA-04-1514-01A	OV	eur	1
TCGA-04-1542	TCGA-04-1542-01A	OV	eur	1
TCGA-24-1544	TCGA-24-1544-01A	OV	afr_admix	1
TCGA-24-1548	TCGA-24-1548-01A	OV	eur	1
TCGA-24-1552	TCGA-24-1552-01A	OV	eur	1
TCGA-24-1557	TCGA-24-1557-01A	OV	eur	1
TCGA-24-1558	TCGA-24-1558-01A	OV	eur	1
TCGA-24-1562	TCGA-24-1562-01A	OV	eur	1
TCGA-36-1570	TCGA-36-1570-01A	OV	eur	NA
TCGA-36-1571	TCGA-36-1571-01A	OV	eur	NA
TCGA-36-1574	TCGA-36-1574-01A	OV	eas	1
TCGA-55-1594	TCGA-55-1594-01A	LUAD	eur	NA
TCGA-55-1596	TCGA-55-1596-01A	LUAD	eas	NA
TCGA-24-1614	TCGA-24-1614-01A	OV	eur	1
TCGA-56-1622	TCGA-56-1622-01A	LUSC	eur	1
TCGA-25-1632	TCGA-25-1632-01A	OV	eur	1
TCGA-25-1634	TCGA-25-1634-01A	OV	eur	1
TCGA-09-1666	TCGA-09-1666-01A	OV	eur	1
TCGA-64-1678	TCGA-64-1678-01A	LUAD	eur	1
TCGA-27-1831	TCGA-27-1831-01A	GBM	eur	0
TCGA-32-1970	TCGA-32-1970-01A	GBM	eur	1
TCGA-61-2000	TCGA-61-2000-01A	OV	eur	1
TCGA-24-2024	TCGA-24-2024-01A	OV	afr	1
TCGA-09-2045	TCGA-09-2045-01A	OV	eas	1
TCGA-09-2050	TCGA-09-2050-01A	OV	eur	1
TCGA-24-2290	TCGA-24-2290-01A	OV	eur	1
TCGA-25-2391	TCGA-25-2391-01A	OV	eur	1
TCGA-25-2400	TCGA-25-2400-01A	OV	eur	1
TCGA-02-2485	TCGA-02-2485-01A	GBM	afr_admix	1
TCGA-27-2523	TCGA-27-2523-01A	GBM	eur	0
TCGA-27-2528	TCGA-27-2528-01A	GBM	eur	0
TCGA-14-2554	TCGA-14-2554-01A	GBM	eur	0
TCGA-06-2570	TCGA-06-2570-01A	GBM	eur	1
TCGA-34-2596	TCGA-34-2596-01A	LUSC	eur	1
TCGA-34-2600	TCGA-34-2600-01A	LUSC	eur	1
TCGA-19-2624	TCGA-19-2624-01A	GBM	eur	0
TCGA-19-2629	TCGA-19-2629-01A	GBM	eur	1
TCGA-44-2656	TCGA-44-2656-01A	LUAD	eur	NA
TCGA-44-2659	TCGA-44-2659-01A	LUAD	eur	1
TCGA-44-2665	TCGA-44-2665-01A	LUAD	eur	NA
TCGA-44-2666	TCGA-44-2666-01A	LUAD	NA	NA
TCGA-44-2668	TCGA-44-2668-01A	LUAD	eur	NA
TCGA-A6-2677	TCGA-A6-2677-01A	COAD	eur	NA
TCGA-A6-2680	TCGA-A6-2680-01A	COAD	afr	1
TCGA-A6-2681	TCGA-A6-2681-01A	COAD	eur	1
TCGA-A6-2683	TCGA-A6-2683-01A	COAD	eur	1
TCGA-A6-2684	TCGA-A6-2684-01A	COAD	eur	NA
TCGA-AF-2691	TCGA-AF-2691-01A	READ	eur	1
TCGA-60-2695	TCGA-60-2695-01A	LUSC	eur	NA
TCGA-60-2698	TCGA-60-2698-01A	LUSC	eur	1
TCGA-60-2711	TCGA-60-2711-01A	LUSC	eur	1
TCGA-60-2713	TCGA-60-2713-01A	LUSC	eur	0
TCGA-60-2719	TCGA-60-2719-01A	LUSC	eur	1
TCGA-60-2722	TCGA-60-2722-01A	LUSC	eur	1
TCGA-60-2724	TCGA-60-2724-01A	LUSC	eur	1
TCGA-60-2726	TCGA-60-2726-01A	LUSC	eur	1
TCGA-66-2744	TCGA-66-2744-01A	LUSC	eur	1
TCGA-66-2756	TCGA-66-2756-01A	LUSC	eur	1
TCGA-66-2757	TCGA-66-2757-01A	LUSC	eur	NA
TCGA-66-2759	TCGA-66-2759-01A	LUSC	eur	1
TCGA-66-2766	TCGA-66-2766-01A	LUSC	eur	1
TCGA-66-2789	TCGA-66-2789-01A	LUSC	eur	0
TCGA-66-2793	TCGA-66-2793-01A	LUSC	eur	1
TCGA-66-2795	TCGA-66-2795-01A	LUSC	eur	1
TCGA-AB-2905	TCGA-AB-2905-03A	LAML	eur	NA
TCGA-AB-2906	TCGA-AB-2906-03A	LAML	eur	NA
TCGA-AB-2907	TCGA-AB-2907-03A	LAML	eur	NA
TCGA-AB-2965	TCGA-AB-2965-03A	LAML	eur	NA
TCGA-AB-2966	TCGA-AB-2966-03A	LAML	eur	NA
TCGA-AB-2968	TCGA-AB-2968-03A	LAML	eur	NA
TCGA-AB-2969	TCGA-AB-2969-03A	LAML	eur	NA
TCGA-AB-2971	TCGA-AB-2971-03A	LAML	eur	NA
TCGA-AB-2972	TCGA-AB-2972-03A	LAML	eur	NA
TCGA-AB-2973	TCGA-AB-2973-03A	LAML	eur	NA
TCGA-AB-2974	TCGA-AB-2974-03A	LAML	eur	NA
TCGA-AB-2975	TCGA-AB-2975-03A	LAML	afr	NA
TCGA-AB-2978	TCGA-AB-2978-03A	LAML	eur	NA
TCGA-AB-2979	TCGA-AB-2979-03A	LAML	eur	NA
TCGA-AB-2980	TCGA-AB-2980-03A	LAML	eur	NA
TCGA-AB-2982	TCGA-AB-2982-03A	LAML	NA	NA
TCGA-AB-2984	TCGA-AB-2984-03A	LAML	eur	NA
TCGA-AB-2985	TCGA-AB-2985-03A	LAML	eur	NA
TCGA-AB-2988	TCGA-AB-2988-03A	LAML	eur	NA
TCGA-AB-2991	TCGA-AB-2991-03A	LAML	eur	NA
TCGA-AB-2992	TCGA-AB-2992-03A	LAML	eur	NA
TCGA-AB-2993	TCGA-AB-2993-03A	LAML	eur	NA
TCGA-AB-2994	TCGA-AB-2994-03A	LAML	eur	NA
TCGA-AB-2995	TCGA-AB-2995-03A	LAML	eur	NA
TCGA-AB-2996	TCGA-AB-2996-03A	LAML	eur	NA
TCGA-AB-2997	TCGA-AB-2997-03A	LAML	eur	NA
TCGA-AB-2998	TCGA-AB-2998-03A	LAML	eur	NA
TCGA-AB-2999	TCGA-AB-2999-03A	LAML	eur	NA
TCGA-AB-3000	TCGA-AB-3000-03A	LAML	NA	NA
TCGA-AB-3001	TCGA-AB-3001-03A	LAML	eur	NA
TCGA-AB-3002	TCGA-AB-3002-03A	LAML	eur	NA
TCGA-AB-3005	TCGA-AB-3005-03A	LAML	eur	NA
TCGA-AB-3006	TCGA-AB-3006-03A	LAML	eur	NA
TCGA-AB-3007	TCGA-AB-3007-03A	LAML	eur	NA
TCGA-AB-3008	TCGA-AB-3008-03A	LAML	eur	NA
TCGA-AB-3009	TCGA-AB-3009-03A	LAML	NA	NA
TCGA-AB-3011	TCGA-AB-3011-03A	LAML	eur	NA
TCGA-AB-3012	TCGA-AB-3012-03A	LAML	eur	NA
TCGA-A3-3308	TCGA-A3-3308-01A	KIRC	eur	0
TCGA-A3-3324	TCGA-A3-3324-01A	KIRC	eur	NA
TCGA-A3-3363	TCGA-A3-3363-01A	KIRC	eas	0
TCGA-A3-3370	TCGA-A3-3370-01A	KIRC	eur	NA
TCGA-A3-3372	TCGA-A3-3372-01A	KIRC	eur	0
TCGA-A3-3387	TCGA-A3-3387-01A	KIRC	eur	0
TCGA-43-3394	TCGA-43-3394-01A	LUSC	afr_admix	1
TCGA-18-3408	TCGA-18-3408-01A	LUSC	eur	1
TCGA-18-3415	TCGA-18-3415-01A	LUSC	eur	1
TCGA-AK-3428	TCGA-AK-3428-01A	KIRC	eur	0
TCGA-AK-3454	TCGA-AK-3454-01A	KIRC	eur	0
TCGA-AK-3455	TCGA-AK-3455-01A	KIRC	eur	0
TCGA-AL-3466	TCGA-AL-3466-01A	KIRP	eur	0
TCGA-AL-3467	TCGA-AL-3467-01A	KIRP	eur	NA
TCGA-AL-3468	TCGA-AL-3468-01A	KIRP	eur	0
TCGA-AL-3472	TCGA-AL-3472-01A	KIRP	afr_admix	0
TCGA-AL-3473	TCGA-AL-3473-01A	KIRP	eur	0
TCGA-AA-3514	TCGA-AA-3514-01A	COAD	eur	0
TCGA-AA-3516	TCGA-AA-3516-01A	COAD	NA	NA
TCGA-AA-3529	TCGA-AA-3529-01A	COAD	eur	1
TCGA-AA-3555	TCGA-AA-3555-01A	COAD	eur	0
TCGA-AG-3574	TCGA-AG-3574-01A	READ	eur	0
TCGA-AG-3582	TCGA-AG-3582-01A	READ	eur	0
TCGA-AA-3664	TCGA-AA-3664-01A	COAD	eur	0
TCGA-AA-3666	TCGA-AA-3666-01A	COAD	eur	1
TCGA-AA-3685	TCGA-AA-3685-01A	COAD	eur	1
TCGA-AG-3727	TCGA-AG-3727-01A	READ	eur	0
TCGA-67-3771	TCGA-67-3771-01A	LUAD	afr_admix	0
TCGA-67-3772	TCGA-67-3772-01A	LUAD	eur	NA
TCGA-A6-3807	TCGA-A6-3807-01A	COAD	eur	1
TCGA-A6-3809	TCGA-A6-3809-01A	COAD	eur	NA
TCGA-A6-3810	TCGA-A6-3810-01A	COAD	eur	NA
TCGA-AG-3885	TCGA-AG-3885-01A	READ	eur	1
TCGA-AG-3890	TCGA-AG-3890-01A	READ	eur	1
TCGA-AG-3896	TCGA-AG-3896-01A	READ	eur	1
TCGA-AG-3901	TCGA-AG-3901-01A	READ	eur	0
TCGA-AF-3913	TCGA-AF-3913-01A	READ	afr_admix	NA
TCGA-44-3917	TCGA-44-3917-01A	LUAD	eur	NA
TCGA-44-3918	TCGA-44-3918-01A	LUAD	eur	NA
TCGA-43-3920	TCGA-43-3920-01A	LUSC	eur	1
TCGA-B2-3924	TCGA-B2-3924-01A	KIRC	eur	NA
TCGA-B3-3925	TCGA-B3-3925-01A	KIRP	eur	0
TCGA-B3-3926	TCGA-B3-3926-01A	KIRP	eur	0
TCGA-AA-3956	TCGA-AA-3956-01A	COAD	eur	1
TCGA-AA-3977	TCGA-AA-3977-01A	COAD	eur	1
TCGA-AA-3994	TCGA-AA-3994-01A	COAD	eur	0
TCGA-AG-4007	TCGA-AG-4007-01A	READ	eur	1
TCGA-AG-4008	TCGA-AG-4008-01A	READ	eur	1
TCGA-AG-4015	TCGA-AG-4015-01A	READ	eur	1
TCGA-BA-4076	TCGA-BA-4076-01A	HNSC	eur	1
TCGA-BA-4077	TCGA-BA-4077-01B	HNSC	eur	NA
TCGA-B2-4099	TCGA-B2-4099-01A	KIRC	eur	0
TCGA-B2-4101	TCGA-B2-4101-01A	KIRC	eur	0
TCGA-B2-4102	TCGA-B2-4102-01A	KIRC	eur	0
TCGA-B3-4103	TCGA-B3-4103-01A	KIRP	eur	NA
TCGA-B3-4104	TCGA-B3-4104-01A	KIRP	eur	NA
TCGA-B9-4113	TCGA-B9-4113-01A	KIRP	afr	0
TCGA-B9-4114	TCGA-B9-4114-01A	KIRP	afr	0
TCGA-B9-4115	TCGA-B9-4115-01A	KIRP	afr	0
TCGA-B9-4116	TCGA-B9-4116-01A	KIRP	afr	0
TCGA-B9-4117	TCGA-B9-4117-01A	KIRP	afr	0
TCGA-37-4135	TCGA-37-4135-01A	LUSC	eur	1
TCGA-BB-4225	TCGA-BB-4225-01A	HNSC	eur	0
TCGA-BR-4255	TCGA-BR-4255-01A	STAD	eur	1
TCGA-BR-4280	TCGA-BR-4280-01A	STAD	eur	0
TCGA-BP-4326	TCGA-BP-4326-01A	KIRC	eur	0
TCGA-BP-4327	TCGA-BP-4327-01A	KIRC	eur	0
TCGA-05-4389	TCGA-05-4389-01A	LUAD	eur	0
TCGA-05-4395	TCGA-05-4395-01A	LUAD	eur	1
TCGA-05-4396	TCGA-05-4396-01A	LUAD	eur	1
TCGA-05-4397	TCGA-05-4397-01A	LUAD	eur	1
TCGA-05-4398	TCGA-05-4398-01A	LUAD	eur	1
TCGA-05-4422	TCGA-05-4422-01A	LUAD	eur	NA
TCGA-05-4432	TCGA-05-4432-01A	LUAD	eur	NA
TCGA-CG-4442	TCGA-CG-4442-01A	STAD	eur	0
TCGA-CG-4443	TCGA-CG-4443-01A	STAD	eur	0
TCGA-CG-4474	TCGA-CG-4474-01A	STAD	eur	0
TCGA-49-4486	TCGA-49-4486-01A	LUAD	eur	0
TCGA-49-4510	TCGA-49-4510-01A	LUAD	afr	NA
TCGA-49-4512	TCGA-49-4512-01A	LUAD	eur	0
TCGA-33-4586	TCGA-33-4586-01A	LUSC	eur	1
TCGA-B9-4617	TCGA-B9-4617-01A	KIRP	afr	0
TCGA-38-4628	TCGA-38-4628-01A	LUAD	eur	0
TCGA-38-4630	TCGA-38-4630-01A	LUAD	eur	NA
TCGA-CJ-4639	TCGA-CJ-4639-01A	KIRC	NA	0
TCGA-73-4659	TCGA-73-4659-01A	LUAD	eur	0
TCGA-73-4666	TCGA-73-4666-01A	LUAD	eur	1
TCGA-18-4721	TCGA-18-4721-01A	LUSC	eur	1
TCGA-CN-4737	TCGA-CN-4737-01A	HNSC	eur	1
TCGA-CN-4741	TCGA-CN-4741-01A	HNSC	eur	NA
TCGA-BP-4756	TCGA-BP-4756-01A	KIRC	eas	0
TCGA-BP-4781	TCGA-BP-4781-01A	KIRC	eur	0
TCGA-BP-4807	TCGA-BP-4807-01A	KIRC	eur	0
TCGA-CZ-4856	TCGA-CZ-4856-01A	KIRC	eur	NA
TCGA-CJ-4870	TCGA-CJ-4870-01A	KIRC	afr	0
TCGA-CJ-4878	TCGA-CJ-4878-01A	KIRC	NA	0
TCGA-CJ-4885	TCGA-CJ-4885-01A	KIRC	eur	NA
TCGA-CJ-4899	TCGA-CJ-4899-01A	KIRC	eas	0
TCGA-CJ-4918	TCGA-CJ-4918-01A	KIRC	eur	0
TCGA-BP-4968	TCGA-BP-4968-01A	KIRC	eur	0
TCGA-BP-4977	TCGA-BP-4977-01A	KIRC	eur	0
TCGA-BP-5010	TCGA-BP-5010-01A	KIRC	eur	0
TCGA-50-5066	TCGA-50-5066-01A	LUAD	afr	1
TCGA-B0-5094	TCGA-B0-5094-01A	KIRC	eur	0
TCGA-75-5147	TCGA-75-5147-01A	LUAD	eur	1
TCGA-BA-5149	TCGA-BA-5149-01A	HNSC	eur	0
TCGA-BA-5153	TCGA-BA-5153-01A	HNSC	eur	NA
TCGA-BP-5168	TCGA-BP-5168-01A	KIRC	eur	0
TCGA-34-5240	TCGA-34-5240-01A	LUSC	eur	1
TCGA-CR-5249	TCGA-CR-5249-01A	HNSC	eur	0
TCGA-CR-5250	TCGA-CR-5250-01A	HNSC	eur	0
TCGA-CC-5260	TCGA-CC-5260-01A	LIHC	eas	0
TCGA-CC-5261	TCGA-CC-5261-01A	LIHC	eas	0
TCGA-CC-5262	TCGA-CC-5262-01A	LIHC	eas	0
TCGA-DB-5278	TCGA-DB-5278-01A	LGG	eur	0
TCGA-E1-5318	TCGA-E1-5318-01A	LGG	eur	0
TCGA-E1-5319	TCGA-E1-5319-01A	LGG	eur	0
TCGA-CN-5365	TCGA-CN-5365-01A	HNSC	NA	1
TCGA-CN-5374	TCGA-CN-5374-01A	HNSC	eur	0
TCGA-CS-5395	TCGA-CS-5395-01A	LGG	afr	0
TCGA-06-5411	TCGA-06-5411-01A	GBM	eur	0
TCGA-06-5415	TCGA-06-5415-01A	GBM	eur	0
TCGA-05-5429	TCGA-05-5429-01A	LUAD	eur	0
TCGA-CV-5431	TCGA-CV-5431-01A	HNSC	amr	1
TCGA-CV-5432	TCGA-CV-5432-01A	HNSC	eur	1
TCGA-CV-5442	TCGA-CV-5442-01A	HNSC	eur	0
TCGA-CV-5443	TCGA-CV-5443-01A	HNSC	afr	0
TCGA-CZ-5453	TCGA-CZ-5453-01A	KIRC	eur	0
TCGA-CZ-5454	TCGA-CZ-5454-01A	KIRC	eur	0
TCGA-22-5477	TCGA-22-5477-01A	LUSC	eur	1
TCGA-22-5485	TCGA-22-5485-01A	LUSC	eur	1
TCGA-22-5492	TCGA-22-5492-01A	LUSC	eur	1
TCGA-EJ-5503	TCGA-EJ-5503-01A	PRAD	eur	0
TCGA-EJ-5506	TCGA-EJ-5506-01A	PRAD	eur	0
TCGA-BA-5556	TCGA-BA-5556-01A	HNSC	eur	0
TCGA-DV-5566	TCGA-DV-5566-01A	KIRC	eur	0
TCGA-D7-5579	TCGA-D7-5579-01A	STAD	eur	1
TCGA-CW-5585	TCGA-CW-5585-01A	KIRC	eur	0
TCGA-DQ-5625	TCGA-DQ-5625-01A	HNSC	eur	0
TCGA-DQ-5629	TCGA-DQ-5629-01A	HNSC	eur	NA
TCGA-B2-5633	TCGA-B2-5633-01A	KIRC	eur	NA
TCGA-B2-5635	TCGA-B2-5635-01A	KIRC	eur	NA
TCGA-44-5645	TCGA-44-5645-01A	LUAD	afr_admix	NA
TCGA-EQ-5647	TCGA-EQ-5647-01A	STAD	eur	0
TCGA-41-5651	TCGA-41-5651-01A	GBM	afr_admix	1
TCGA-A6-5656	TCGA-A6-5656-01A	COAD	eur	NA
TCGA-A6-5659	TCGA-A6-5659-01A	COAD	eur	NA
TCGA-43-5670	TCGA-43-5670-01A	LUSC	eur	1
TCGA-CJ-5681	TCGA-CJ-5681-01A	KIRC	eur	0
TCGA-CJ-5682	TCGA-CJ-5682-01A	KIRC	eur	0
TCGA-B0-5693	TCGA-B0-5693-01A	KIRC	eur	0
TCGA-B0-5695	TCGA-B0-5695-01A	KIRC	eur	0
TCGA-CG-5723	TCGA-CG-5723-01A	STAD	eur	1
TCGA-CG-5724	TCGA-CG-5724-01A	STAD	eur	0
TCGA-CG-5730	TCGA-CG-5730-01A	STAD	eur	NA
TCGA-CH-5750	TCGA-CH-5750-01A	PRAD	eur	0
TCGA-CH-5763	TCGA-CH-5763-01A	PRAD	eur	0
TCGA-CH-5771	TCGA-CH-5771-01A	PRAD	eur	0
TCGA-21-5782	TCGA-21-5782-01A	LUSC	eur	1
TCGA-CH-5788	TCGA-CH-5788-01A	PRAD	eur	0
TCGA-CH-5789	TCGA-CH-5789-01A	PRAD	eur	0
TCGA-CD-5799	TCGA-CD-5799-01A	STAD	eas	1
TCGA-CD-5802	TCGA-CD-5802-01A	STAD	eas	0
TCGA-DU-5870	TCGA-DU-5870-01A	LGG	eur	NA
TCGA-DU-5872	TCGA-DU-5872-01A	LGG	afr	NA
TCGA-DU-5874	TCGA-DU-5874-01A	LGG	eur	0
TCGA-50-5930	TCGA-50-5930-01A	LUAD	eur	1
TCGA-50-5932	TCGA-50-5932-01A	LUAD	eur	0
TCGA-19-5960	TCGA-19-5960-01A	GBM	eur	0
TCGA-FG-5964	TCGA-FG-5964-01A	LGG	eur	0
TCGA-FG-5965	TCGA-FG-5965-01B	LGG	eur	NA
TCGA-CV-5973	TCGA-CV-5973-01A	HNSC	eur	1
TCGA-CZ-5987	TCGA-CZ-5987-01A	KIRC	eur	0
TCGA-CN-6011	TCGA-CN-6011-01A	HNSC	eur	1
TCGA-CJ-6033	TCGA-CJ-6033-01A	KIRC	eur	0
TCGA-CW-6087	TCGA-CW-6087-01A	KIRC	eur	0
TCGA-CW-6093	TCGA-CW-6093-01A	KIRC	eur	0
TCGA-A6-6141	TCGA-A6-6141-01A	COAD	afr	1
TCGA-44-6146	TCGA-44-6146-01A	LUAD	eur	NA
TCGA-44-6147	TCGA-44-6147-01A	LUAD	eur	NA
TCGA-F1-6177	TCGA-F1-6177-01A	STAD	afr_admix	0
TCGA-CS-6186	TCGA-CS-6186-01A	LGG	eur	NA
TCGA-67-6215	TCGA-67-6215-01A	LUAD	eur	0
TCGA-CQ-6225	TCGA-CQ-6225-01A	HNSC	eur	NA
TCGA-CQ-6228	TCGA-CQ-6228-01A	HNSC	eur	1
TCGA-G9-6336	TCGA-G9-6336-01A	PRAD	eur	0
TCGA-G9-6365	TCGA-G9-6365-01A	PRAD	eur	0
TCGA-G9-6370	TCGA-G9-6370-01A	PRAD	eur	0
TCGA-DU-6397	TCGA-DU-6397-01A	LGG	eur	NA
TCGA-DU-6401	TCGA-DU-6401-01A	LGG	eur	1
TCGA-DU-6404	TCGA-DU-6404-01A	LGG	eur	NA
TCGA-DU-6407	TCGA-DU-6407-01A	LGG	eur	1
TCGA-CV-6433	TCGA-CV-6433-01A	HNSC	eur	0
TCGA-BR-6452	TCGA-BR-6452-01A	STAD	eur	0
TCGA-BR-6456	TCGA-BR-6456-01A	STAD	eur	1
TCGA-CR-6467	TCGA-CR-6467-01A	HNSC	eur	0
TCGA-CR-6470	TCGA-CR-6470-01A	HNSC	eur	0
TCGA-CR-6472	TCGA-CR-6472-01A	HNSC	eur	0
TCGA-CR-6480	TCGA-CR-6480-01A	HNSC	eur	0
TCGA-CR-6482	TCGA-CR-6482-01A	HNSC	afr_admix	0
TCGA-CR-6487	TCGA-CR-6487-01A	HNSC	eur	0
TCGA-CR-6491	TCGA-CR-6491-01A	HNSC	afr_admix	1
TCGA-D7-6519	TCGA-D7-6519-01A	STAD	eur	0
TCGA-D7-6527	TCGA-D7-6527-01A	STAD	eur	1
TCGA-D7-6528	TCGA-D7-6528-01A	STAD	eur	1
TCGA-D5-6540	TCGA-D5-6540-01A	COAD	eur	1
TCGA-BR-6564	TCGA-BR-6564-01A	STAD	eur	0
TCGA-50-6591	TCGA-50-6591-01A	LUAD	eur	1
TCGA-50-6597	TCGA-50-6597-01A	LUAD	eur	0
TCGA-AZ-6601	TCGA-AZ-6601-01A	COAD	eur	NA
TCGA-A6-6650	TCGA-A6-6650-01A	COAD	afr	NA
TCGA-CS-6665	TCGA-CS-6665-01A	LGG	eur	NA
TCGA-CS-6668	TCGA-CS-6668-01A	LGG	eur	0
TCGA-CS-6669	TCGA-CS-6669-01A	LGG	eur	NA
TCGA-CA-6717	TCGA-CA-6717-01A	COAD	eas	0
TCGA-CA-6718	TCGA-CA-6718-01A	COAD	eas	1
TCGA-49-6742	TCGA-49-6742-01A	LUAD	eur	0
TCGA-44-6775	TCGA-44-6775-01A	LUAD	NA	NA
TCGA-A6-6780	TCGA-A6-6780-01A	COAD	eur	NA
TCGA-A6-6781	TCGA-A6-6781-01A	COAD	eur	0
TCGA-F5-6814	TCGA-F5-6814-01A	READ	eur	1
TCGA-D7-6815	TCGA-D7-6815-01A	STAD	eur	1
TCGA-D7-6822	TCGA-D7-6822-01A	STAD	eur	1
TCGA-91-6840	TCGA-91-6840-01A	LUAD	eur	1
TCGA-77-6843	TCGA-77-6843-01A	LUSC	eur	1
TCGA-91-6847	TCGA-91-6847-01A	LUAD	eur	1
TCGA-BA-6869	TCGA-BA-6869-01A	HNSC	eur	1
TCGA-BA-6872	TCGA-BA-6872-01A	HNSC	eur	1
TCGA-BA-6873	TCGA-BA-6873-01A	HNSC	eas_admix	1
TCGA-F1-6875	TCGA-F1-6875-01A	STAD	afr_admix	1
TCGA-EI-6917	TCGA-EI-6917-01A	READ	eur	1
TCGA-CV-6956	TCGA-CV-6956-01A	HNSC	amr	1
TCGA-CV-6961	TCGA-CV-6961-01A	HNSC	eur	0
TCGA-AD-6964	TCGA-AD-6964-01A	COAD	eur	0
TCGA-55-6972	TCGA-55-6972-01A	LUAD	eur	0
TCGA-55-6982	TCGA-55-6982-01A	LUAD	eur	0
TCGA-55-6984	TCGA-55-6984-01A	LUAD	eur	0
TCGA-55-6986	TCGA-55-6986-01A	LUAD	eur	0
TCGA-CN-6989	TCGA-CN-6989-01A	HNSC	eur	1
TCGA-CN-6994	TCGA-CN-6994-01A	HNSC	eur	1
TCGA-DU-7009	TCGA-DU-7009-01A	LGG	eur	0
TCGA-DU-7013	TCGA-DU-7013-01A	LGG	eur	NA
TCGA-75-7030	TCGA-75-7030-01A	LUAD	eur	0
TCGA-HC-7075	TCGA-HC-7075-01A	PRAD	eur	0
TCGA-HC-7079	TCGA-HC-7079-01A	PRAD	eur	NA
TCGA-CX-7086	TCGA-CX-7086-01A	HNSC	afr	1
TCGA-CV-7090	TCGA-CV-7090-01A	HNSC	eur	1
TCGA-CV-7100	TCGA-CV-7100-01A	HNSC	eur	0
TCGA-HF-7136	TCGA-HF-7136-01A	STAD	eur	0
TCGA-77-7139	TCGA-77-7139-01A	LUSC	eur	1
TCGA-78-7143	TCGA-78-7143-01A	LUAD	eur	NA
TCGA-78-7146	TCGA-78-7146-01A	LUAD	eur	NA
TCGA-78-7156	TCGA-78-7156-01A	LUAD	eur	NA
TCGA-78-7158	TCGA-78-7158-01A	LUAD	eur	0
TCGA-HI-7169	TCGA-HI-7169-01A	PRAD	eur	0
TCGA-CV-7180	TCGA-CV-7180-01A	HNSC	eur	1
TCGA-HC-7233	TCGA-HC-7233-01A	PRAD	eur	0
TCGA-CV-7255	TCGA-CV-7255-01A	HNSC	eur	1
TCGA-EZ-7264	TCGA-EZ-7264-01A	LGG	eur	0
TCGA-55-7281	TCGA-55-7281-01A	LUAD	eur	0
TCGA-DU-7301	TCGA-DU-7301-01A	LGG	eur	1
TCGA-DU-7304	TCGA-DU-7304-01A	LGG	eur	NA
TCGA-CR-7382	TCGA-CR-7382-01A	HNSC	eur	0
TCGA-CR-7385	TCGA-CR-7385-01A	HNSC	eur	0
TCGA-CR-7391	TCGA-CR-7391-01A	HNSC	eur	0
TCGA-CR-7404	TCGA-CR-7404-01A	HNSC	eur	0
TCGA-CV-7416	TCGA-CV-7416-01A	HNSC	eur	NA
TCGA-CV-7432	TCGA-CV-7432-01A	HNSC	eur	1
TCGA-HW-7486	TCGA-HW-7486-01A	LGG	eur	0
TCGA-HW-7487	TCGA-HW-7487-01A	LGG	eur	0
TCGA-G9-7522	TCGA-G9-7522-01A	PRAD	eur	0
TCGA-96-7545	TCGA-96-7545-01A	LUSC	eur	1
TCGA-56-7582	TCGA-56-7582-01A	LUSC	eur	1
TCGA-HT-7602	TCGA-HT-7602-01A	LGG	eur	1
TCGA-FG-7643	TCGA-FG-7643-01A	LGG	eur	NA
TCGA-IK-7675	TCGA-IK-7675-01A	LGG	amr	1
TCGA-HT-7689	TCGA-HT-7689-01A	LGG	eur	NA
TCGA-HT-7695	TCGA-HT-7695-01A	LGG	eur	0
TCGA-BR-7722	TCGA-BR-7722-01A	STAD	eur	0
TCGA-HC-7737	TCGA-HC-7737-01A	PRAD	afr	0
TCGA-HC-7740	TCGA-HC-7740-01A	PRAD	eur	0
TCGA-HC-7744	TCGA-HC-7744-01A	PRAD	eur	0
TCGA-HD-7753	TCGA-HD-7753-01A	HNSC	afr	1
TCGA-68-7755	TCGA-68-7755-01A	LUSC	eur	0
TCGA-90-7767	TCGA-90-7767-01A	LUSC	eur	1
TCGA-EJ-7791	TCGA-EJ-7791-01A	PRAD	eur	0
TCGA-IN-7806	TCGA-IN-7806-01A	STAD	eur	1
TCGA-52-7812	TCGA-52-7812-01A	LUSC	eur	0
TCGA-94-7943	TCGA-94-7943-01A	LUSC	eur	1
TCGA-FP-7998	TCGA-FP-7998-01A	STAD	NA	0
TCGA-98-8022	TCGA-98-8022-01A	LUSC	eur	1
TCGA-FF-8041	TCGA-FF-8041-01A	DLBC	NA	0
TCGA-FF-8042	TCGA-FF-8042-01A	DLBC	eas	0
TCGA-FF-8043	TCGA-FF-8043-01A	DLBC	eas	1
TCGA-FF-8046	TCGA-FF-8046-01A	DLBC	sas	0
TCGA-FF-8047	TCGA-FF-8047-01A	DLBC	eas	0
TCGA-85-8052	TCGA-85-8052-01A	LUSC	eur	1
TCGA-FF-8061	TCGA-FF-8061-01A	DLBC	eas	0
TCGA-FF-8062	TCGA-FF-8062-01A	DLBC	eas	0
TCGA-92-8064	TCGA-92-8064-01A	LUSC	eur	1
TCGA-HT-8104	TCGA-HT-8104-01A	LGG	eur	NA
TCGA-97-8171	TCGA-97-8171-01A	LUAD	eas	0
TCGA-FG-8182	TCGA-FG-8182-01A	LGG	eur	1
TCGA-HU-8245	TCGA-HU-8245-01A	STAD	eas	1
TCGA-68-8250	TCGA-68-8250-01A	LUSC	afr_admix	1
TCGA-HC-8258	TCGA-HC-8258-01A	PRAD	afr	0
TCGA-85-8277	TCGA-85-8277-01A	LUSC	eur	1
TCGA-55-8299	TCGA-55-8299-01A	LUAD	eur	1
TCGA-KL-8323	TCGA-KL-8323-01A	KICH	eur	0
TCGA-KL-8325	TCGA-KL-8325-01A	KICH	eur	0
TCGA-KL-8326	TCGA-KL-8326-01A	KICH	eur	0
TCGA-KL-8327	TCGA-KL-8327-01A	KICH	eur	0
TCGA-KL-8328	TCGA-KL-8328-01A	KICH	eur	0
TCGA-KL-8330	TCGA-KL-8330-01A	KICH	afr	0
TCGA-KL-8331	TCGA-KL-8331-01A	KICH	eur	0
TCGA-KL-8332	TCGA-KL-8332-01A	KICH	eur	0
TCGA-KL-8333	TCGA-KL-8333-01A	KICH	eur	0
TCGA-KL-8334	TCGA-KL-8334-01A	KICH	eur	0
TCGA-KL-8337	TCGA-KL-8337-01A	KICH	afr	NA
TCGA-KL-8340	TCGA-KL-8340-01A	KICH	eur	0
TCGA-KL-8341	TCGA-KL-8341-01A	KICH	eas	1
TCGA-KL-8342	TCGA-KL-8342-01A	KICH	eur	0
TCGA-KL-8343	TCGA-KL-8343-01A	KICH	eur	0
TCGA-KL-8344	TCGA-KL-8344-01A	KICH	eur	0
TCGA-KL-8346	TCGA-KL-8346-01A	KICH	eur	0
TCGA-BR-8373	TCGA-BR-8373-01A	STAD	eur	1
TCGA-BR-8381	TCGA-BR-8381-01A	STAD	eur	0
TCGA-KO-8405	TCGA-KO-8405-01A	KICH	eur	0
TCGA-KO-8406	TCGA-KO-8406-01A	KICH	eur	0
TCGA-KO-8407	TCGA-KO-8407-01A	KICH	eur	0
TCGA-KO-8409	TCGA-KO-8409-01A	KICH	eur	NA
TCGA-KO-8410	TCGA-KO-8410-01A	KICH	eur	NA
TCGA-KO-8411	TCGA-KO-8411-01A	KICH	eur	0
TCGA-KO-8416	TCGA-KO-8416-01A	KICH	eur	1
TCGA-KO-8417	TCGA-KO-8417-01A	KICH	eur	NA
TCGA-KN-8418	TCGA-KN-8418-01A	KICH	eur	1
TCGA-KN-8419	TCGA-KN-8419-01A	KICH	afr	0
TCGA-KN-8421	TCGA-KN-8421-01A	KICH	eur	0
TCGA-KN-8422	TCGA-KN-8422-01A	KICH	eur	0
TCGA-KN-8424	TCGA-KN-8424-01A	KICH	eur	1
TCGA-KN-8425	TCGA-KN-8425-01A	KICH	eur	0
TCGA-KN-8426	TCGA-KN-8426-01A	KICH	eur	0
TCGA-KN-8427	TCGA-KN-8427-01A	KICH	eur	0
TCGA-KN-8428	TCGA-KN-8428-01A	KICH	eur	1
TCGA-KN-8429	TCGA-KN-8429-01A	KICH	eur	0
TCGA-KN-8430	TCGA-KN-8430-01A	KICH	eur	NA
TCGA-KN-8431	TCGA-KN-8431-01A	KICH	NA	0
TCGA-KN-8432	TCGA-KN-8432-01A	KICH	eur	0
TCGA-KN-8434	TCGA-KN-8434-01A	KICH	eur	1
TCGA-KN-8435	TCGA-KN-8435-01A	KICH	eur	0
TCGA-KN-8437	TCGA-KN-8437-01A	KICH	eur	0
TCGA-KM-8438	TCGA-KM-8438-01A	KICH	eur	0
TCGA-KM-8439	TCGA-KM-8439-01A	KICH	eur	0
TCGA-KM-8440	TCGA-KM-8440-01A	KICH	afr_admix	0
TCGA-KM-8441	TCGA-KM-8441-01A	KICH	eur	0
TCGA-KM-8442	TCGA-KM-8442-01A	KICH	NA	0
TCGA-KM-8443	TCGA-KM-8443-01A	KICH	eur	0
TCGA-KM-8476	TCGA-KM-8476-01A	KICH	eur	0
TCGA-KM-8477	TCGA-KM-8477-01A	KICH	eur	0
TCGA-BR-8486	TCGA-BR-8486-01A	STAD	eur	1
TCGA-CD-8529	TCGA-CD-8529-01A	STAD	eas	0
TCGA-D7-8570	TCGA-D7-8570-01A	STAD	eur	0
TCGA-HU-8608	TCGA-HU-8608-01A	STAD	eas	0
TCGA-KM-8639	TCGA-KM-8639-01A	KICH	eur	0
TCGA-BR-8682	TCGA-BR-8682-01A	STAD	eas	1
TCGA-BR-8690	TCGA-BR-8690-01A	STAD	eur	1
TCGA-AG-A002	TCGA-AG-A002-01A	READ	eur	NA
TCGA-AA-A01R	TCGA-AA-A01R-01A	COAD	eur	0
TCGA-AA-A01S	TCGA-AA-A01S-01A	COAD	eur	1
TCGA-AA-A01T	TCGA-AA-A01T-01A	COAD	eur	1
TCGA-AA-A01V	TCGA-AA-A01V-01A	COAD	eur	0
TCGA-AA-A01X	TCGA-AA-A01X-01A	COAD	eur	0
TCGA-AA-A02O	TCGA-AA-A02O-01A	COAD	eur	0
TCGA-AA-A02Y	TCGA-AA-A02Y-01A	COAD	eur	0
TCGA-AG-A032	TCGA-AG-A032-01A	READ	eur	1
TCGA-AA-A03F	TCGA-AA-A03F-01A	COAD	eur	NA
TCGA-AO-A03L	TCGA-AO-A03L-01A	BRCA	sas_admix	1
TCGA-AO-A03N	TCGA-AO-A03N-01B	BRCA	eur	1
TCGA-AN-A04D	TCGA-AN-A04D-01A	BRCA	eur	0
TCGA-AQ-A04J	TCGA-AQ-A04J-01A	BRCA	eur	1
TCGA-A2-A04P	TCGA-A2-A04P-01A	BRCA	afr	1
TCGA-A2-A04Q	TCGA-A2-A04Q-01A	BRCA	eur	NA
TCGA-A2-A04T	TCGA-A2-A04T-01A	BRCA	eur	1
TCGA-A2-A04X	TCGA-A2-A04X-01A	BRCA	eur	0
TCGA-AP-A051	TCGA-AP-A051-01A	UCEC	eur	0
TCGA-AP-A052	TCGA-AP-A052-01A	UCEC	afr	1
TCGA-AP-A053	TCGA-AP-A053-01A	UCEC	eur	1
TCGA-AP-A054	TCGA-AP-A054-01A	UCEC	eur	1
TCGA-AP-A05A	TCGA-AP-A05A-01A	UCEC	eur	1
TCGA-AP-A05D	TCGA-AP-A05D-01A	UCEC	eur	1
TCGA-AX-A05S	TCGA-AX-A05S-01A	UCEC	eur	0
TCGA-AX-A06B	TCGA-AX-A06B-01A	UCEC	eur	1
TCGA-A8-A075	TCGA-A8-A075-01A	BRCA	eur	1
TCGA-A8-A07B	TCGA-A8-A07B-01A	BRCA	eur	1
TCGA-A8-A07I	TCGA-A8-A07I-01A	BRCA	eur	0
TCGA-A8-A08L	TCGA-A8-A08L-01A	BRCA	eur	0
TCGA-A8-A08S	TCGA-A8-A08S-01A	BRCA	eur	0
TCGA-A8-A092	TCGA-A8-A092-01A	BRCA	eur	1
TCGA-A8-A094	TCGA-A8-A094-01A	BRCA	eur	1
TCGA-A8-A09I	TCGA-A8-A09I-01A	BRCA	eur	0
TCGA-A8-A09X	TCGA-A8-A09X-01A	BRCA	eur	1
TCGA-AN-A0AT	TCGA-AN-A0AT-01A	BRCA	eur	0
TCGA-BH-A0AV	TCGA-BH-A0AV-01A	BRCA	afr_admix	1
TCGA-BH-A0B3	TCGA-BH-A0B3-01A	BRCA	eur	1
TCGA-BH-A0B9	TCGA-BH-A0B9-01A	BRCA	eur	NA
TCGA-BH-A0BW	TCGA-BH-A0BW-01A	BRCA	afr_admix	1
TCGA-BL-A0C8	TCGA-BL-A0C8-01A	BLCA	eur	NA
TCGA-BK-A0CA	TCGA-BK-A0CA-01A	UCEC	eur	NA
TCGA-BK-A0CC	TCGA-BK-A0CC-01A	UCEC	afr	1
TCGA-A7-A0CE	TCGA-A7-A0CE-01A	BRCA	eur	1
TCGA-A2-A0CM	TCGA-A2-A0CM-01A	BRCA	afr_admix	NA
TCGA-A2-A0D0	TCGA-A2-A0D0-01A	BRCA	afr	1
TCGA-A2-A0D1	TCGA-A2-A0D1-01A	BRCA	eur	1
TCGA-A2-A0D2	TCGA-A2-A0D2-01A	BRCA	eur	NA
TCGA-A2-A0D4	TCGA-A2-A0D4-01A	BRCA	afr_admix	0
TCGA-BH-A0DG	TCGA-BH-A0DG-01A	BRCA	afr	0
TCGA-BH-A0DT	TCGA-BH-A0DT-01A	BRCA	eur	0
TCGA-BH-A0E0	TCGA-BH-A0E0-01A	BRCA	eur	1
TCGA-BH-A0EA	TCGA-BH-A0EA-01A	BRCA	eur	NA
TCGA-A2-A0EY	TCGA-A2-A0EY-01A	BRCA	eur	1
TCGA-AN-A0G0	TCGA-AN-A0G0-01A	BRCA	eur	1
TCGA-A5-A0G9	TCGA-A5-A0G9-01A	UCEC	eur	0
TCGA-A5-A0GA	TCGA-A5-A0GA-01A	UCEC	eur	0
TCGA-A5-A0GE	TCGA-A5-A0GE-01A	UCEC	eas	0
TCGA-A5-A0GG	TCGA-A5-A0GG-01A	UCEC	afr	0
TCGA-A5-A0GJ	TCGA-A5-A0GJ-01A	UCEC	eur	1
TCGA-BH-A0H0	TCGA-BH-A0H0-01A	BRCA	eur	0
TCGA-BH-A0H6	TCGA-BH-A0H6-01A	BRCA	eur	0
TCGA-B6-A0I1	TCGA-B6-A0I1-01A	BRCA	afr_admix	1
TCGA-B6-A0I2	TCGA-B6-A0I2-01A	BRCA	eur	NA
TCGA-B6-A0IJ	TCGA-B6-A0IJ-01A	BRCA	afr	NA
TCGA-B6-A0IQ	TCGA-B6-A0IQ-01A	BRCA	eur	NA
TCGA-AX-A0J1	TCGA-AX-A0J1-01A	UCEC	eur	0
TCGA-AO-A0J2	TCGA-AO-A0J2-01A	BRCA	eur	1
TCGA-AO-A0J4	TCGA-AO-A0J4-01A	BRCA	afr	1
TCGA-AO-A0JM	TCGA-AO-A0JM-01A	BRCA	NA	0
TCGA-B5-A0JN	TCGA-B5-A0JN-01A	UCEC	afr_admix	1
TCGA-B5-A0K3	TCGA-B5-A0K3-01A	UCEC	afr_admix	1
TCGA-B5-A0K8	TCGA-B5-A0K8-01A	UCEC	eur	1
TCGA-AP-A0L8	TCGA-AP-A0L8-01A	UCEC	afr_admix	1
TCGA-AP-A0L9	TCGA-AP-A0L9-01A	UCEC	eur	1
TCGA-AP-A0LD	TCGA-AP-A0LD-01A	UCEC	eur	0
TCGA-AP-A0LE	TCGA-AP-A0LE-01A	UCEC	eur	1
TCGA-AP-A0LH	TCGA-AP-A0LH-01A	UCEC	eur	0
TCGA-AP-A0LI	TCGA-AP-A0LI-01A	UCEC	afr_admix	1
TCGA-AP-A0LL	TCGA-AP-A0LL-01A	UCEC	eur	0
TCGA-AP-A0LO	TCGA-AP-A0LO-01A	UCEC	eur	0
TCGA-B6-A0RE	TCGA-B6-A0RE-01A	BRCA	afr_admix	1
TCGA-B6-A0RT	TCGA-B6-A0RT-01A	BRCA	eur	1
TCGA-B6-A0RU	TCGA-B6-A0RU-01A	BRCA	eur	1
TCGA-A1-A0SM	TCGA-A1-A0SM-01A	BRCA	eur	0
TCGA-BS-A0TC	TCGA-BS-A0TC-01A	UCEC	eas	0
TCGA-BS-A0TD	TCGA-BS-A0TD-01A	UCEC	eas	0
TCGA-BS-A0TE	TCGA-BS-A0TE-01A	UCEC	eas	1
TCGA-BS-A0TG	TCGA-BS-A0TG-01A	UCEC	eur	0
TCGA-C5-A0TN	TCGA-C5-A0TN-01A	NA	afr	0
TCGA-AR-A0TX	TCGA-AR-A0TX-01A	BRCA	eur	1
TCGA-BS-A0V8	TCGA-BS-A0V8-01A	UCEC	eas	1
TCGA-DS-A0VL	TCGA-DS-A0VL-01A	NA	NA	0
TCGA-BH-A0WA	TCGA-BH-A0WA-01A	BRCA	eur	1
TCGA-B6-A0WX	TCGA-B6-A0WX-01A	BRCA	afr	1
TCGA-B6-A0X5	TCGA-B6-A0X5-01A	BRCA	afr_admix	0
TCGA-AN-A0XR	TCGA-AN-A0XR-01A	BRCA	eur	0
TCGA-DE-A0Y3	TCGA-DE-A0Y3-01B	THCA	eas	0
TCGA-A2-A0YG	TCGA-A2-A0YG-01A	BRCA	eur	1
TCGA-BJ-A0Z2	TCGA-BJ-A0Z2-01A	THCA	afr_admix	0
TCGA-BJ-A0ZB	TCGA-BJ-A0ZB-01A	THCA	eur	0
TCGA-E2-A109	TCGA-E2-A109-01A	BRCA	eur	1
TCGA-BC-A10Q	TCGA-BC-A10Q-01A	LIHC	eur	0
TCGA-B5-A11G	TCGA-B5-A11G-01A	UCEC	afr_admix	0
TCGA-B5-A11H	TCGA-B5-A11H-01A	UCEC	eur	0
TCGA-AO-A124	TCGA-AO-A124-01A	BRCA	eur	0
TCGA-AO-A12H	TCGA-AO-A12H-01A	BRCA	afr	0
TCGA-C8-A12L	TCGA-C8-A12L-01A	BRCA	eas	1
TCGA-C8-A12Q	TCGA-C8-A12Q-01A	BRCA	eas	1
TCGA-C8-A130	TCGA-C8-A130-01A	BRCA	eas	1
TCGA-BK-A139	TCGA-BK-A139-01A	UCEC	eur	1
TCGA-A7-A13D	TCGA-A7-A13D-01A	BRCA	afr	1
TCGA-BL-A13J	TCGA-BL-A13J-01A	BLCA	eur	1
TCGA-DJ-A13L	TCGA-DJ-A13L-01A	THCA	eur	0
TCGA-DJ-A13R	TCGA-DJ-A13R-01A	THCA	eur	0
TCGA-DJ-A13W	TCGA-DJ-A13W-01A	THCA	eur	0
TCGA-D9-A148	TCGA-D9-A148-06A	SKCM	eur	NA
TCGA-E2-A14P	TCGA-E2-A14P-01A	BRCA	eur	1
TCGA-E2-A14X	TCGA-E2-A14X-01A	BRCA	afr_admix	1
TCGA-E2-A152	TCGA-E2-A152-01A	BRCA	eur	1
TCGA-E2-A156	TCGA-E2-A156-01A	BRCA	eur	0
TCGA-E2-A15E	TCGA-E2-A15E-01A	BRCA	eur	NA
TCGA-E2-A15H	TCGA-E2-A15H-01A	BRCA	eur	0
TCGA-E2-A15K	TCGA-E2-A15K-01A	BRCA	eur	NA
TCGA-D1-A16G	TCGA-D1-A16G-01A	UCEC	eur	1
TCGA-D1-A17K	TCGA-D1-A17K-01A	UCEC	eur	1
TCGA-EE-A185	TCGA-EE-A185-06A	SKCM	eur	0
TCGA-BG-A18C	TCGA-BG-A18C-01A	UCEC	eur	1
TCGA-BH-A18R	TCGA-BH-A18R-01A	BRCA	eur	0
TCGA-BH-A18U	TCGA-BH-A18U-01A	BRCA	eur	1
TCGA-BJ-A191	TCGA-BJ-A191-01A	THCA	eur	0
TCGA-ER-A19D	TCGA-ER-A19D-06A	SKCM	eur	0
TCGA-ER-A19E	TCGA-ER-A19E-06A	SKCM	eur	1
TCGA-ER-A19J	TCGA-ER-A19J-06A	SKCM	eur	0
TCGA-ER-A19L	TCGA-ER-A19L-06A	SKCM	eur	0
TCGA-ER-A19T	TCGA-ER-A19T-01A	SKCM	eur	NA
TCGA-DK-A1A5	TCGA-DK-A1A5-01A	BLCA	eur	1
TCGA-DK-A1A6	TCGA-DK-A1A6-01A	BLCA	eur	1
TCGA-DK-A1A7	TCGA-DK-A1A7-01A	BLCA	eur	0
TCGA-DK-A1AE	TCGA-DK-A1AE-01A	BLCA	eur	0
TCGA-AR-A1AY	TCGA-AR-A1AY-01A	BRCA	eur	1
TCGA-C5-A1BF	TCGA-C5-A1BF-01B	NA	eur	0
TCGA-C5-A1BJ	TCGA-C5-A1BJ-01A	NA	eur	0
TCGA-C5-A1BN	TCGA-C5-A1BN-01B	NA	eur	0
TCGA-AX-A1C8	TCGA-AX-A1C8-01A	UCEC	eur	1
TCGA-AX-A1CI	TCGA-AX-A1CI-01A	UCEC	eur	0
TCGA-DD-A1E9	TCGA-DD-A1E9-01A	LIHC	eur	0
TCGA-DD-A1EB	TCGA-DD-A1EB-01A	LIHC	eur	1
TCGA-DD-A1ED	TCGA-DD-A1ED-01A	LIHC	eur	0
TCGA-DD-A1EG	TCGA-DD-A1EG-01A	LIHC	eur	1
TCGA-DD-A1EH	TCGA-DD-A1EH-01A	LIHC	eur	0
TCGA-DD-A1EI	TCGA-DD-A1EI-01A	LIHC	eas	1
TCGA-DD-A1EJ	TCGA-DD-A1EJ-01A	LIHC	eur	0
TCGA-DD-A1EL	TCGA-DD-A1EL-01A	LIHC	afr_admix	1
TCGA-BH-A1FC	TCGA-BH-A1FC-01A	BRCA	afr	1
TCGA-EY-A1GS	TCGA-EY-A1GS-01A	UCEC	afr_admix	1
TCGA-EY-A1GW	TCGA-EY-A1GW-01A	UCEC	eur	1
TCGA-CC-A1HT	TCGA-CC-A1HT-01A	LIHC	eas	1
TCGA-DA-A1HV	TCGA-DA-A1HV-06A	SKCM	eur	1
TCGA-DA-A1HW	TCGA-DA-A1HW-06A	SKCM	eur	1
TCGA-DA-A1HY	TCGA-DA-A1HY-06A	SKCM	eur	0
TCGA-DA-A1I0	TCGA-DA-A1I0-06A	SKCM	eur	0
TCGA-DA-A1I2	TCGA-DA-A1I2-06A	SKCM	eur	0
TCGA-DA-A1I8	TCGA-DA-A1I8-06A	SKCM	eur	0
TCGA-DA-A1IC	TCGA-DA-A1IC-06A	SKCM	eur	NA
TCGA-EW-A1J5	TCGA-EW-A1J5-01A	BRCA	eur	0
TCGA-DX-A1KU	TCGA-DX-A1KU-01A	SARC	eur	0
TCGA-DX-A1KW	TCGA-DX-A1KW-01A	SARC	NA	0
TCGA-DX-A1L0	TCGA-DX-A1L0-01A	SARC	eur	0
TCGA-DX-A1L2	TCGA-DX-A1L2-01A	SARC	eur	0
TCGA-DX-A1L3	TCGA-DX-A1L3-01A	SARC	eur	0
TCGA-E2-A1LG	TCGA-E2-A1LG-01A	BRCA	afr	1
TCGA-E2-A1LK	TCGA-E2-A1LK-01A	BRCA	afr_admix	1
TCGA-E2-A1LL	TCGA-E2-A1LL-01A	BRCA	afr_admix	1
TCGA-E6-A1LZ	TCGA-E6-A1LZ-01A	UCEC	afr_admix	1
TCGA-C5-A1M8	TCGA-C5-A1M8-01A	NA	eur	0
TCGA-C5-A1M9	TCGA-C5-A1M9-01A	NA	eur	0
TCGA-C5-A1MI	TCGA-C5-A1MI-01A	NA	eur	0
TCGA-C5-A1ML	TCGA-C5-A1ML-01A	NA	eur	0
TCGA-C5-A1MQ	TCGA-C5-A1MQ-01A	NA	eur	0
TCGA-B5-A1MY	TCGA-B5-A1MY-01A	UCEC	afr_admix	0
TCGA-E9-A1NH	TCGA-E9-A1NH-01A	BRCA	eur	0
TCGA-DI-A1NN	TCGA-DI-A1NN-01A	UCEC	eur	1
TCGA-EW-A1P8	TCGA-EW-A1P8-01A	BRCA	eur	1
TCGA-EW-A1PB	TCGA-EW-A1PB-01A	BRCA	afr	1
TCGA-EW-A1PC	TCGA-EW-A1PC-01B	BRCA	afr	1
TCGA-EW-A1PH	TCGA-EW-A1PH-01A	BRCA	eur	1
TCGA-D3-A1Q1	TCGA-D3-A1Q1-06A	SKCM	eur	0
TCGA-D3-A1Q5	TCGA-D3-A1Q5-06A	SKCM	eur	0
TCGA-DJ-A1QL	TCGA-DJ-A1QL-01A	THCA	eur	0
TCGA-EO-A1Y8	TCGA-EO-A1Y8-01A	UCEC	eur	1
TCGA-FS-A1ZD	TCGA-FS-A1ZD-06A	SKCM	eur	0
TCGA-FS-A1ZK	TCGA-FS-A1ZK-06A	SKCM	eur	0
TCGA-FS-A1ZP	TCGA-FS-A1ZP-06A	SKCM	eur	0
TCGA-FS-A1ZU	TCGA-FS-A1ZU-06A	SKCM	eur	0
TCGA-BT-A20P	TCGA-BT-A20P-01A	BLCA	eur	0
TCGA-BT-A20Q	TCGA-BT-A20Q-01A	BLCA	eur	0
TCGA-BT-A20T	TCGA-BT-A20T-01A	BLCA	eur	0
TCGA-BT-A20V	TCGA-BT-A20V-01A	BLCA	afr_admix	0
TCGA-BC-A216	TCGA-BC-A216-01A	LIHC	eur	1
TCGA-BC-A217	TCGA-BC-A217-01A	LIHC	eur	1
TCGA-EM-A22O	TCGA-EM-A22O-01A	THCA	eas	0
TCGA-FE-A22Z	TCGA-FE-A22Z-01A	THCA	eur	0
TCGA-FE-A233	TCGA-FE-A233-01A	THCA	eur	0
TCGA-FV-A23B	TCGA-FV-A23B-01A	LIHC	eur	0
TCGA-AJ-A23M	TCGA-AJ-A23M-01A	UCEC	eur	1
TCGA-DX-A23R	TCGA-DX-A23R-01A	SARC	eur	0
TCGA-DX-A240	TCGA-DX-A240-01A	SARC	eur	0
TCGA-EB-A24D	TCGA-EB-A24D-01A	SKCM	eur	0
TCGA-A2-A259	TCGA-A2-A259-01A	BRCA	afr_admix	0
TCGA-A2-A25B	TCGA-A2-A25B-01A	BRCA	afr	0
TCGA-G3-A25S	TCGA-G3-A25S-01A	LIHC	eur	0
TCGA-G3-A25T	TCGA-G3-A25T-01A	LIHC	eur	0
TCGA-G3-A25V	TCGA-G3-A25V-01A	LIHC	eur	0
TCGA-G3-A25W	TCGA-G3-A25W-01A	LIHC	eur	0
TCGA-G3-A25Y	TCGA-G3-A25Y-01A	LIHC	eas	0
TCGA-GN-A262	TCGA-GN-A262-06A	SKCM	eur	0
TCGA-GN-A264	TCGA-GN-A264-06A	SKCM	eur	0
TCGA-GN-A266	TCGA-GN-A266-06A	SKCM	eur	1
TCGA-GN-A26A	TCGA-GN-A26A-06A	SKCM	eur	0
TCGA-GN-A26C	TCGA-GN-A26C-01A	SKCM	eur	1
TCGA-A7-A26G	TCGA-A7-A26G-01A	BRCA	afr	1
TCGA-A7-A26J	TCGA-A7-A26J-01A	BRCA	eur	NA
TCGA-BK-A26L	TCGA-BK-A26L-01A	UCEC	eur	NA
TCGA-EP-A26S	TCGA-EP-A26S-01A	LIHC	eur	0
TCGA-CF-A27C	TCGA-CF-A27C-01A	BLCA	eas	0
TCGA-D8-A27F	TCGA-D8-A27F-01A	BRCA	eur	1
TCGA-D8-A27H	TCGA-D8-A27H-01A	BRCA	eur	1
TCGA-BJ-A28V	TCGA-BJ-A28V-01A	THCA	eur	0
TCGA-EE-A29B	TCGA-EE-A29B-06A	SKCM	eur	0
TCGA-EE-A2A0	TCGA-EE-A2A0-06A	SKCM	eur	0
TCGA-AC-A2BK	TCGA-AC-A2BK-01A	BRCA	afr	1
TCGA-GD-A2C5	TCGA-GD-A2C5-01A	BLCA	eur	1
TCGA-GI-A2C9	TCGA-GI-A2C9-01A	BRCA	afr	1
TCGA-EM-A2CN	TCGA-EM-A2CN-01A	THCA	afr	1
TCGA-EM-A2CP	TCGA-EM-A2CP-01A	THCA	amr	0
TCGA-EM-A2CU	TCGA-EM-A2CU-01A	THCA	eur	NA
TCGA-GM-A2DF	TCGA-GM-A2DF-01A	BRCA	afr	1
TCGA-EE-A2GN	TCGA-EE-A2GN-06A	SKCM	eur	0
TCGA-EE-A2GT	TCGA-EE-A2GT-06A	SKCM	eur	1
TCGA-AX-A2H5	TCGA-AX-A2H5-01A	UCEC	afr	1
TCGA-H4-A2HQ	TCGA-H4-A2HQ-01A	BLCA	afr	0
TCGA-ES-A2HS	TCGA-ES-A2HS-01A	LIHC	eur	0
TCGA-ES-A2HT	TCGA-ES-A2HT-01A	LIHC	afr	0
TCGA-DX-A2IZ	TCGA-DX-A2IZ-01A	SARC	eur	0
TCGA-DX-A2J0	TCGA-DX-A2J0-01A	SARC	eur	0
TCGA-DX-A2J4	TCGA-DX-A2J4-01A	SARC	eur	0
TCGA-EP-A2KA	TCGA-EP-A2KA-01A	LIHC	eur	0
TCGA-EP-A2KB	TCGA-EP-A2KB-01A	LIHC	eur	0
TCGA-DG-A2KJ	TCGA-DG-A2KJ-01A	NA	eur	0
TCGA-BT-A2LA	TCGA-BT-A2LA-01A	BLCA	eur	1
TCGA-AR-A2LK	TCGA-AR-A2LK-01A	BRCA	eur	0
TCGA-C5-A2LT	TCGA-C5-A2LT-01A	NA	eur	0
TCGA-C5-A2LV	TCGA-C5-A2LV-01A	NA	afr	0
TCGA-C5-A2LY	TCGA-C5-A2LY-01A	NA	eur	0
TCGA-EE-A2M5	TCGA-EE-A2M5-06A	SKCM	eur	0
TCGA-EE-A2MI	TCGA-EE-A2MI-06A	SKCM	eur	0
TCGA-ET-A2N1	TCGA-ET-A2N1-01A	THCA	eas	NA
TCGA-ER-A2NF	TCGA-ER-A2NF-01A	SKCM	eur	NA
TCGA-DE-A2OL	TCGA-DE-A2OL-01A	THCA	eur	0
TCGA-EM-A2OV	TCGA-EM-A2OV-01A	THCA	eas	0
TCGA-EM-A2OW	TCGA-EM-A2OW-01A	THCA	eur	0
TCGA-EK-A2PK	TCGA-EK-A2PK-01A	NA	eur	0
TCGA-DJ-A2Q1	TCGA-DJ-A2Q1-01A	THCA	eur	0
TCGA-DJ-A2Q2	TCGA-DJ-A2Q2-01A	THCA	eur	0
TCGA-DJ-A2Q8	TCGA-DJ-A2Q8-01A	THCA	eur	0
TCGA-FY-A2QD	TCGA-FY-A2QD-01A	THCA	afr	0
TCGA-FV-A2QQ	TCGA-FV-A2QQ-01A	LIHC	eur	0
TCGA-FX-A2QS	TCGA-FX-A2QS-01A	SARC	eur	0
TCGA-EK-A2RE	TCGA-EK-A2RE-01A	NA	eur	0
TCGA-EK-A2RL	TCGA-EK-A2RL-01A	NA	afr	0
TCGA-EK-A2RM	TCGA-EK-A2RM-01A	NA	NA	0
TCGA-DD-A3A6	TCGA-DD-A3A6-01A	LIHC	eur	0
TCGA-DD-A3A7	TCGA-DD-A3A7-01A	LIHC	eur	1
TCGA-DD-A3A8	TCGA-DD-A3A8-01A	LIHC	eur	0
TCGA-DD-A3A9	TCGA-DD-A3A9-01A	LIHC	eur	0
TCGA-EM-A3AL	TCGA-EM-A3AL-01A	THCA	eur	0
TCGA-EM-A3AQ	TCGA-EM-A3AQ-01A	THCA	eur	0
TCGA-G3-A3CK	TCGA-G3-A3CK-01A	LIHC	eas	0
TCGA-EL-A3CV	TCGA-EL-A3CV-01A	THCA	amr	0
TCGA-EL-A3CX	TCGA-EL-A3CX-01A	THCA	amr	0
TCGA-ET-A3DV	TCGA-ET-A3DV-01A	THCA	eur	0
TCGA-FT-A3EE	TCGA-FT-A3EE-01A	BLCA	eur	0
TCGA-ER-A3ES	TCGA-ER-A3ES-06A	SKCM	eur	NA
TCGA-DA-A3F3	TCGA-DA-A3F3-06A	SKCM	eur	0
TCGA-DA-A3F5	TCGA-DA-A3F5-06A	SKCM	eur	0
TCGA-DA-A3F8	TCGA-DA-A3F8-06A	SKCM	eur	0
TCGA-EM-A3FL	TCGA-EM-A3FL-01A	THCA	eur	0
TCGA-EM-A3FQ	TCGA-EM-A3FQ-01A	THCA	eur	0
TCGA-EM-A3FR	TCGA-EM-A3FR-01A	THCA	eas	0
TCGA-EL-A3H1	TCGA-EL-A3H1-01A	THCA	afr_admix	0
TCGA-FV-A3I0	TCGA-FV-A3I0-01A	LIHC	eur	0
TCGA-FV-A3I1	TCGA-FV-A3I1-01A	LIHC	eur	1
TCGA-DK-A3IL	TCGA-DK-A3IL-01A	BLCA	eur	1
TCGA-EE-A3J5	TCGA-EE-A3J5-06A	SKCM	eur	1
TCGA-EE-A3JI	TCGA-EE-A3JI-06A	SKCM	eur	1
TCGA-IS-A3K7	TCGA-IS-A3K7-01A	SARC	eur	1
TCGA-IS-A3KA	TCGA-IS-A3KA-01A	SARC	eur	1
TCGA-A2-A3KC	TCGA-A2-A3KC-01A	BRCA	afr_admix	0
TCGA-DE-A3KN	TCGA-DE-A3KN-01A	THCA	eur	0
TCGA-DX-A3LS	TCGA-DX-A3LS-01A	SARC	eur	0
TCGA-DX-A3LT	TCGA-DX-A3LT-01A	SARC	eur	0
TCGA-DX-A3LU	TCGA-DX-A3LU-01A	SARC	eur	0
TCGA-DX-A3LW	TCGA-DX-A3LW-01A	SARC	eur	0
TCGA-DX-A3LY	TCGA-DX-A3LY-01B	SARC	eur	0
TCGA-DX-A3M1	TCGA-DX-A3M1-01A	SARC	eur	0
TCGA-IW-A3M4	TCGA-IW-A3M4-01A	SARC	NA	0
TCGA-IW-A3M5	TCGA-IW-A3M5-01A	SARC	eur	1
TCGA-CF-A3MF	TCGA-CF-A3MF-01A	BLCA	eas	0
TCGA-D3-A3MO	TCGA-D3-A3MO-06A	SKCM	eur	0
TCGA-EL-A3MY	TCGA-EL-A3MY-01A	THCA	NA	0
TCGA-FD-A3N5	TCGA-FD-A3N5-01A	BLCA	afr	1
TCGA-FD-A3N6	TCGA-FD-A3N6-01A	BLCA	afr	0
TCGA-FX-A3NJ	TCGA-FX-A3NJ-01A	SARC	eur	0
TCGA-FE-A3PD	TCGA-FE-A3PD-01A	THCA	eur	0
TCGA-BT-A3PH	TCGA-BT-A3PH-01A	BLCA	eur	1
TCGA-BT-A3PJ	TCGA-BT-A3PJ-01A	BLCA	eur	1
TCGA-K1-A3PN	TCGA-K1-A3PN-01A	SARC	eur	NA
TCGA-FV-A3R2	TCGA-FV-A3R2-01A	LIHC	eur	1
TCGA-FV-A3R3	TCGA-FV-A3R3-01A	LIHC	eur	0
TCGA-FX-A3RE	TCGA-FX-A3RE-01A	SARC	eur	0
TCGA-EP-A3RK	TCGA-EP-A3RK-01A	LIHC	eur	0
TCGA-FK-A3S3	TCGA-FK-A3S3-01A	THCA	afr	0
TCGA-FK-A3SD	TCGA-FK-A3SD-01A	THCA	eur	0
TCGA-FK-A3SE	TCGA-FK-A3SE-01A	THCA	sas	0
TCGA-EL-A3T0	TCGA-EL-A3T0-01A	THCA	eur	0
TCGA-EL-A3T9	TCGA-EL-A3T9-01A	THCA	NA	0
TCGA-EL-A3TB	TCGA-EL-A3TB-01A	THCA	eur	0
TCGA-EW-A3U0	TCGA-EW-A3U0-01A	BRCA	afr_admix	1
TCGA-DX-A3U5	TCGA-DX-A3U5-01A	SARC	eur	0
TCGA-DX-A3U6	TCGA-DX-A3U6-01A	SARC	eur	0
TCGA-DX-A3U7	TCGA-DX-A3U7-01A	SARC	eur	0
TCGA-DX-A3U8	TCGA-DX-A3U8-01A	SARC	NA	0
TCGA-DJ-A3US	TCGA-DJ-A3US-01A	THCA	eur	0
TCGA-GM-A3XL	TCGA-GM-A3XL-01A	BRCA	afr	1
TCGA-A2-A3XX	TCGA-A2-A3XX-01A	BRCA	afr	1
TCGA-A2-A3Y0	TCGA-A2-A3Y0-01A	BRCA	afr	1
TCGA-IG-A3YB	TCGA-IG-A3YB-01A	ESCA	eur	NA
TCGA-IA-A40X	TCGA-IA-A40X-01A	KIRP	afr_admix	0
TCGA-IA-A40Y	TCGA-IA-A40Y-01A	KIRP	eur	0
TCGA-E8-A416	TCGA-E8-A416-01A	THCA	eas	0
TCGA-E8-A418	TCGA-E8-A418-01A	THCA	eur	0
TCGA-HB-A43Z	TCGA-HB-A43Z-01A	SARC	eur	1
TCGA-B9-A44B	TCGA-B9-A44B-01A	KIRP	afr	0
TCGA-ED-A459	TCGA-ED-A459-01A	LIHC	eas	1
TCGA-BJ-A45K	TCGA-BJ-A45K-01A	THCA	eur	0
TCGA-B1-A47M	TCGA-B1-A47M-01A	KIRP	afr	0
TCGA-B1-A47N	TCGA-B1-A47N-01A	KIRP	eur	0
TCGA-B1-A47O	TCGA-B1-A47O-01A	KIRP	eur	0
TCGA-MO-A47R	TCGA-MO-A47R-01A	SARC	eas	0
TCGA-A4-A48D	TCGA-A4-A48D-01A	KIRP	afr	0
TCGA-FX-A48G	TCGA-FX-A48G-01A	SARC	eur	0
TCGA-FV-A495	TCGA-FV-A495-01A	LIHC	eur	0
TCGA-FV-A496	TCGA-FV-A496-01A	LIHC	eur	1
TCGA-LN-A49L	TCGA-LN-A49L-01A	ESCA	eas	NA
TCGA-LN-A49M	TCGA-LN-A49M-01A	ESCA	eas	NA
TCGA-LN-A49Y	TCGA-LN-A49Y-01A	ESCA	eas	NA
TCGA-LN-A4A1	TCGA-LN-A4A1-01A	ESCA	eas	NA
TCGA-LN-A4A4	TCGA-LN-A4A4-01A	ESCA	eas	NA
TCGA-IF-A4AJ	TCGA-IF-A4AJ-01A	SARC	eur	1
TCGA-IE-A4EI	TCGA-IE-A4EI-01A	SARC	eur	1
TCGA-IE-A4EK	TCGA-IE-A4EK-01A	SARC	eur	0
TCGA-GL-A4EM	TCGA-GL-A4EM-01A	KIRP	eur	0
TCGA-L6-A4ET	TCGA-L6-A4ET-01A	THCA	eur	0
TCGA-HU-A4G6	TCGA-HU-A4G6-01A	STAD	eas	0
TCGA-HU-A4H0	TCGA-HU-A4H0-01A	STAD	eas	0
TCGA-BA-A4IH	TCGA-BA-A4IH-01A	HNSC	eur	0
TCGA-BR-A4J4	TCGA-BR-A4J4-01A	STAD	eas	0
TCGA-EL-A4K6	TCGA-EL-A4K6-01A	THCA	NA	0
TCGA-ET-A4KN	TCGA-ET-A4KN-01A	THCA	eur	0
TCGA-FG-A4MT	TCGA-FG-A4MT-01A	LGG	eur	NA
TCGA-DD-A4NA	TCGA-DD-A4NA-01A	LIHC	eur	0
TCGA-DD-A4NB	TCGA-DD-A4NB-01A	LIHC	eur	0
TCGA-DD-A4ND	TCGA-DD-A4ND-01A	LIHC	eur	0
TCGA-DD-A4NE	TCGA-DD-A4NE-01A	LIHC	eur	0
TCGA-DD-A4NG	TCGA-DD-A4NG-01A	LIHC	eur	0
TCGA-L5-A4OF	TCGA-L5-A4OF-01A	ESCA	eur	NA
TCGA-L5-A4OJ	TCGA-L5-A4OJ-01A	ESCA	eur	NA
TCGA-L5-A4OR	TCGA-L5-A4OR-01A	ESCA	eur	NA
TCGA-DJ-A4UT	TCGA-DJ-A4UT-01A	THCA	eur	0
TCGA-ED-A4XI	TCGA-ED-A4XI-01A	LIHC	eas	0
TCGA-D7-A4YX	TCGA-D7-A4YX-01A	STAD	eur	0
TCGA-FV-A4ZQ	TCGA-FV-A4ZQ-01A	LIHC	eas	1
TCGA-A4-A4ZT	TCGA-A4-A4ZT-01A	KIRP	eur	0
TCGA-NH-A50T	TCGA-NH-A50T-01A	COAD	afr	0
TCGA-NH-A50V	TCGA-NH-A50V-01A	COAD	afr	1
TCGA-MR-A520	TCGA-MR-A520-01A	LIHC	eur	0
TCGA-AY-A54L	TCGA-AY-A54L-01A	COAD	afr	1
TCGA-MH-A55W	TCGA-MH-A55W-01A	KIRP	afr	0
TCGA-MH-A55Z	TCGA-MH-A55Z-01A	KIRP	afr	0
TCGA-MH-A560	TCGA-MH-A560-01A	KIRP	eur	0
TCGA-MH-A561	TCGA-MH-A561-01A	KIRP	NA	0
TCGA-MH-A562	TCGA-MH-A562-01A	KIRP	afr_admix	0
TCGA-A6-A565	TCGA-A6-A565-01A	COAD	afr	0
TCGA-A6-A566	TCGA-A6-A566-01A	COAD	afr	0
TCGA-A6-A567	TCGA-A6-A567-01A	COAD	afr	1
TCGA-A6-A56B	TCGA-A6-A56B-01A	COAD	afr	1
TCGA-A4-A57E	TCGA-A4-A57E-01A	KIRP	eur	1
TCGA-GL-A59R	TCGA-GL-A59R-01A	KIRP	eur	0
TCGA-PD-A5DF	TCGA-PD-A5DF-01A	LIHC	eur	0
TCGA-AL-A5DJ	TCGA-AL-A5DJ-01A	KIRP	eur	0
TCGA-AD-A5EJ	TCGA-AD-A5EJ-01A	COAD	afr_admix	1
TCGA-AD-A5EK	TCGA-AD-A5EK-01A	COAD	afr_admix	1
TCGA-HP-A5MZ	TCGA-HP-A5MZ-01A	LIHC	eur	0
TCGA-HE-A5NF	TCGA-HE-A5NF-01A	KIRP	eur	0
TCGA-HE-A5NH	TCGA-HE-A5NH-01A	KIRP	eur	0
TCGA-HE-A5NI	TCGA-HE-A5NI-01A	KIRP	eur	NA
TCGA-HE-A5NJ	TCGA-HE-A5NJ-01A	KIRP	eur	0
TCGA-HE-A5NK	TCGA-HE-A5NK-01A	KIRP	eur	NA
TCGA-HE-A5NL	TCGA-HE-A5NL-01A	KIRP	eur	0
TCGA-BW-A5NO	TCGA-BW-A5NO-01A	LIHC	afr	1
TCGA-BW-A5NP	TCGA-BW-A5NP-01A	LIHC	NA	0
TCGA-BW-A5NQ	TCGA-BW-A5NQ-01A	LIHC	eur	1
TCGA-HT-A5R7	TCGA-HT-A5R7-01A	LGG	eur	NA
TCGA-G3-A5SL	TCGA-G3-A5SL-01A	LIHC	eur	0
TCGA-LN-A5U5	TCGA-LN-A5U5-01A	ESCA	eas	NA
TCGA-HB-A5W3	TCGA-HB-A5W3-01A	SARC	eur	1
TCGA-QG-A5YV	TCGA-QG-A5YV-01A	COAD	afr	1
TCGA-QG-A5YW	TCGA-QG-A5YW-01A	COAD	afr	1
TCGA-QG-A5YX	TCGA-QG-A5YX-01A	COAD	afr	1
TCGA-QG-A5Z1	TCGA-QG-A5Z1-01A	COAD	afr_admix	1
TCGA-QG-A5Z2	TCGA-QG-A5Z2-01A	COAD	afr	0
TCGA-HT-A61B	TCGA-HT-A61B-01A	LGG	eur	NA
TCGA-N1-A6IA	TCGA-N1-A6IA-01A	SARC	afr	NA
TCGA-L7-A6VZ	TCGA-L7-A6VZ-01A	ESCA	eur	NA
TCGA-DX-A6Z2	TCGA-DX-A6Z2-01A	SARC	eur	NA
TCGA-TM-A7CF	TCGA-TM-A7CF-01A	LGG	eur	NA
TCGA-V5-A7RC	TCGA-V5-A7RC-01B	ESCA	afr	NA
TCGA-TQ-A7RK	TCGA-TQ-A7RK-01A	LGG	eur_admix	NA
TCGA-TQ-A7RV	TCGA-TQ-A7RV-01A	LGG	eur	NA
TCGA-L5-A891	TCGA-L5-A891-01A	ESCA	eur	NA
TCGA-LN-A8I1	TCGA-LN-A8I1-01A	ESCA	eas	NA
TCGA-L5-A8NE	TCGA-L5-A8NE-01A	ESCA	eur	NA
TCGA-L5-A8NN	TCGA-L5-A8NN-01A	ESCA	eur	NA
TCGA-TQ-A8XE	TCGA-TQ-A8XE-01A	LGG	eur_admix	NA
TCGA-JY-A93C	TCGA-JY-A93C-01A	ESCA	eas	NA
TCGA-X2-A95T	TCGA-X2-A95T-01A	SARC	eur	NA
TCGA-IG-A97I	TCGA-IG-A97I-01A	ESCA	eur	NA
TCGA-LN-A9FQ	TCGA-LN-A9FQ-01A	ESCA	eas	NA
TCGA-WP-A9GB	TCGA-WP-A9GB-01A	SARC	eur	NA
TCGA-06-0214	TCGA-06-0214-01A	GBM	eur	0
TCGA-AA-3518	TCGA-AA-3518-01A	COAD	eur	0
TCGA-AA-3534	TCGA-AA-3534-01A	COAD	eur	0
TCGA-AF-2689	TCGA-AF-2689-01A	READ	eur	1
TCGA-AG-3593	TCGA-AG-3593-01A	READ	eur	1
