## Supplementary material for "Comparison of germline and somatic structural variants in cancers reveal systematic differences in variant generating and selection processes": Supp. Table 4

### Sheet: Sheet1
Feature	Mean	Standard deviation
CN_annot	0.071648	0.256079
del	0.680376	0.466151
dup	0.083896	0.277196
exon_annot	0.13841	0.344539
hom_gc	0.303678	0.307798
insertion_gc	0.0944337	0.218141
inter	0.086258	0.280953
inv	0.14947	0.355962
log_gnomad_d_bkpt1	2.38227	2.75648
log_gnomad_d_bkpt2	2.38617	2.74111
log_homlen	0.555728	0.524962
log_insertion_len	0.220941	0.520061
log_line_dist	2.5869	1.15354
log_num_sv_sample	2.98906	0.291565
log_sine_dist	2.70797	1.20867
log_SPAN	4.13813	1.57304
log_sv_count_5Mbp	1.00422	0.465418
log_sv_dist	4.38615	2.38446
sv_reptime_left	-0.06203	0.969563
sv_reptime_right	-0.0841499	0.960045
tp53_status	-0.112648	0.890328
